# hicap: *in silico* serotyping of the *Haemophilus influenzae* capsule locus

**DOI:** 10.1101/543454

**Authors:** Stephen C. Watts, Kathryn E. Holt

## Abstract

*Haemophilus influenzae* exclusively colonises the human nasopharynx and can cause a variety of respiratory infections as well as invasive diseases including meningitis and sepsis. A key virulence determinant of *H. influenzae* is the polysaccharide capsule of which six serotypes are known, each encoded by a distinct variation of the capsule biosynthesis locus (*cap*-a to *cap*-f). *H. influenzae* type b (Hib) was historically responsible for the majority of invasive *H. influenzae* disease and prevalence has been markedly reduced in countries that have implemented vaccination programs targeting this serotype. In the postvaccine era, non-typeable *H. influenzae* emerged as the most dominant group causing disease but in recent years a resurgence of encapsulated *H. influenzae* strains has also been observed, most notably serotype a. Given the increasing incidence of encapsulated strains and the high frequency of Hib in countries without vaccination programs, there is growing interest in genomic epidemiology of *H. influenzae*. Here we present hicap, a software tool for rapid *in silico* serotype prediction from *H. influenzae* genome sequences. hicap is written using Python3 and is freely available at https://github.com/scwatts/hicap under the GPL3 license. To demonstrate the utility of hicap, we used it to investigate the *cap* locus diversity and distribution in 691 high-quality *H. influenzae* genomes from GenBank. These analyses identified *cap* loci in 95 genomes and confirmed the general association of each serotype with a unique clonal lineage and also identified occasional recombination between lineages giving rise to hybrid *cap* loci (2% of encapsulated strains).
