## Supplementary File S1 for "hicap: *in silico* serotyping of the *Haemophilus influenzae* capsule locus"

### Sheet: genomes_analysed
strain_name	genbank_accession	predicted_serotype	duplicated	full_gene_complement	truncated_genes	fragmented_locus
86-028NP	GCA_000012185.1	-	-	-	-	-
PittEE	GCA_000016465.1	-	-	-	-	-
PittGG	GCA_000016485.1	-	-	-	-	-
Rd KW20	GCA_000027305.1	-	-	-	-	-
R2866	GCA_000165525.1	-	-	-	-	-
R2846	GCA_000165575.1	-	-	-	-	-
22.1-21	GCA_000169735.1	-	-	-	-	-
R3021	GCA_000169755.1	-	-	-	-	-
3655	GCA_000169775.1	-	-	-	-	-
PittAA	GCA_000169795.1	-	-	-	-	-
PittHH	GCA_000169815.1	-	-	-	-	-
PittII	GCA_000169835.1	-	-	-	-	-
22.4-21	GCA_000169855.1	-	-	-	-	-
7P49H1	GCA_000173315.1	-	-	-	-	-
6P18H1	GCA_000173335.1	-	-	-	-	-
NT127	GCA_000175435.1	-	-	-	-	-
RdAW	GCA_000175455.1	-	-	-	-	-
F3031	GCA_000197875.1	-	-	-	-	-
F3047	GCA_000200475.1	-	-	-	-	-
10810	GCA_000210875.1	type_b	yes	yes	yes	no
KR494	GCA_000465255.1	type_f	no	yes	no	no
584	GCA_000636035.1	-	-	-	-	-
411	GCA_000636055.1	-	-	-	-	-
1104	GCA_000636075.1	-	-	-	-	-
CGSHiCZ412602	GCA_000698365.1	-	-	-	-	-
Hi375	GCA_000767075.1	-	-	-	-	-
60294N1	GCA_000818925.1	-	-	-	-	-
RMHi93	GCA_000833735.1	-	-	-	-	-
MiHi64	GCA_000833745.1	-	-	-	-	-
MiHi270	GCA_000833755.1	-	-	-	-	-
Hi381	GCA_000833765.1	-	-	-	-	-
Hi361	GCA_000833815.1	-	-	-	-	-
Hi322	GCA_000833835.1	-	-	-	-	-
Hi359	GCA_000833855.1	-	-	-	-	-
Hi345	GCA_000833875.1	-	-	-	-	-
Hi378	GCA_000833895.1	-	-	-	-	-
Hi394	GCA_000833915.1	-	-	-	-	-
Hi403	GCA_000833935.1	-	-	-	-	-
1209	GCA_000877255.1	-	-	-	-	-
477	GCA_000931575.1	-	-	-	-	-
C486	GCA_000931605.1	-	-	-	-	-
723	GCA_000931625.1	-	-	-	-	-
2019	GCA_000968335.1	-	-	-	-	-
2019	GCA_001007605.1	-	-	-	-	-
1059_HINF	GCA_001052725.1	-	-	-	-	-
1057_HINF	GCA_001053795.1	-	-	-	-	-
1061_HINF	GCA_001053815.1	-	-	-	-	-
1124_HINF	GCA_001053885.1	-	-	-	-	-
536_HINF	GCA_001055275.1	-	-	-	-	-
615_HINF	GCA_001055485.1	-	-	-	-	-
177_HINF	GCA_001055615.1	-	-	-	-	-
40_HINF	GCA_001056575.1	-	-	-	-	-
552_HINF	GCA_001057195.1	-	-	-	-	-
614_HPAR	GCA_001071435.1	-	-	-	-	-
1123_HINF	GCA_001076115.1	-	-	-	-	-
492_HINF	GCA_001076835.1	-	-	-	-	-
HI1988	GCA_001184435.1	-	-	-	-	-
HI2004	GCA_001184445.1	-	-	-	-	-
HI2007	GCA_001184475.1	-	-	-	-	-
HI2114	GCA_001184485.1	-	-	-	-	-
HI2116	GCA_001184515.1	-	-	-	-	-
HI1974	GCA_001184535.1	-	-	-	-	-
HI1722	GCA_001184545.1	-	-	-	-	-
HI1980	GCA_001184555.1	-	-	-	-	-
HI1426	GCA_001184595.1	-	-	-	-	-
HI1417	GCA_001184615.1	type_e	no	yes	no	no
HI1394	GCA_001184635.1	-	-	-	-	-
HI1388	GCA_001184645.1	-	-	-	-	-
HI1374	GCA_001184655.1	-	-	-	-	-
HI1373	GCA_001184695.1	-	-	-	-	-
HI1408	GCA_001184705.1	-	-	-	-	-
C10	GCA_001276545.1	-	-	-	-	-
HI1413	GCA_001298185.1	-	-	-	-	-
HI2428	GCA_001298195.1	type_f	no	yes	no	no
HI2192	GCA_001298205.1	-	-	-	-	-
NCTC 8143	GCA_001457655.1	-	-	-	-	-
CCUG 26214	GCA_001679235.1	-	-	-	-	-
CCUG 54503	GCA_001679365.1	-	-	-	-	-
CCUG 60490	GCA_001679415.1	-	-	-	-	-
NML-Hia-1	GCA_001856725.1	type_a	yes	yes	no	no
R535	GCA_001908955.1	-	-	-	-	-
1200	GCA_001909005.1	-	-	-	-	-
C188	GCA_001909015.1	-	-	-	-	-
65234 N Hi-1	GCA_001949825.1	-	-	-	-	-
65373 B Hi-3	GCA_001949855.1	-	-	-	-	-
65234 B Hi-2	GCA_001949875.1	-	-	-	-	-
hi467	GCA_001975845.1	type_e	no	yes	no	no
ATCC 10211	GCA_001997355.1	type_b	no	yes	no	yes
FDAARGOS_199	GCA_002073475.2	-	-	-	-	-
GE3	GCA_002093175.1	-	-	-	-	-
GE49	GCA_002093185.1	-	-	-	-	-
GE42	GCA_002093195.1	-	-	-	-	-
GE6	GCA_002093205.1	-	-	-	-	-
GE71	GCA_002093255.1	-	-	-	-	-
GE68	GCA_002093265.1	-	-	-	-	-
GE146	GCA_002093275.1	-	-	-	-	-
GE117	GCA_002093285.1	-	-	-	-	-
WAPHL1	GCA_002237715.1	type_f	no	yes	yes	yes
Hib66	GCA_002835625.1	type_b	no	yes	no	yes
163	GCA_002915495.1	type_a	no	yes	no	no
146	GCA_002917845.1	type_b	no	yes	no	yes
148	GCA_002917855.1	-	-	-	-	-
48P106H1	GCA_002966575.1	-	-	-	-	-
48P153H1	GCA_002966595.1	-	-	-	-	-
5P28H1	GCA_002966615.1	-	-	-	-	-
5P54H1	GCA_002966635.1	-	-	-	-	-
67P38H1	GCA_002966655.1	-	-	-	-	-
67P56H1	GCA_002966675.1	-	-	-	-	-
6P24H2	GCA_002966695.1	-	-	-	-	-
6P32H1	GCA_002966715.1	-	-	-	-	-
11P6H	GCA_002966735.1	-	-	-	-	-
101P3H1	GCA_002983745.1	-	-	-	-	-
103P20H1	GCA_002983755.1	-	-	-	-	-
105P30H1	GCA_002983805.1	-	-	-	-	-
107P3H1	GCA_002983825.1	-	-	-	-	-
107P4H1	GCA_002983845.1	-	-	-	-	-
107P50H1	GCA_002983885.1	-	-	-	-	-
10P129H1	GCA_002983905.1	-	-	-	-	-
116P1H1	GCA_002983925.1	-	-	-	-	-
111P96H1	GCA_002983945.1	-	-	-	-	-
124P3H1	GCA_002983985.1	-	-	-	-	-
126P16H1	GCA_002984005.1	-	-	-	-	-
124P2H1	GCA_002984015.1	-	-	-	-	-
124P4H1	GCA_002984065.1	-	-	-	-	-
126P21H1	GCA_002984085.1	-	-	-	-	-
126P26H1	GCA_002984105.1	type_e	no	yes	no	no
126P6H1	GCA_002984145.1	-	-	-	-	-
128P56H1	GCA_002984165.1	-	-	-	-	-
12P95H1	GCA_002984185.1	-	-	-	-	-
133P17H1	GCA_002984225.1	-	-	-	-	-
133P50H1	GCA_002984245.1	-	-	-	-	-
138P39H1	GCA_002984255.1	-	-	-	-	-
135P16H1	GCA_002984305.1	-	-	-	-	-
18P17H2	GCA_002984325.1	-	-	-	-	-
19P68H7	GCA_002984345.1	-	-	-	-	-
1P18H1	GCA_002984355.1	type_e	no	yes	yes	no
24P17H1	GCA_002984385.1	-	-	-	-	-
24P44H4	GCA_002984425.1	-	-	-	-	-
27P38H1	GCA_002984445.1	-	-	-	-	-
31P13H1	GCA_002984455.1	-	-	-	-	-
32P8H3	GCA_002984505.1	-	-	-	-	-
33P18H2	GCA_002984525.1	-	-	-	-	-
33P19H1	GCA_002984545.1	-	-	-	-	-
34P8H9	GCA_002984585.1	-	-	-	-	-
37P4H1	GCA_002984595.1	-	-	-	-	-
3P24H1	GCA_002984615.1	-	-	-	-	-
43P2H1	GCA_002984645.1	-	-	-	-	-
44P85H1	GCA_002984665.1	-	-	-	-	-
46P159H1	GCA_002984685.1	-	-	-	-	-
46P27H1	GCA_002984705.1	-	-	-	-	-
47P41H1	GCA_002984725.1	-	-	-	-	-
46P8H1	GCA_002984745.1	-	-	-	-	-
47P17H	GCA_002984765.1	-	-	-	-	-
48P115H1	GCA_002984785.1	-	-	-	-	-
48P162H1	GCA_002984805.1	-	-	-	-	-
103P3H1	GCA_002984825.1	-	-	-	-	-
105P29H1	GCA_002984845.1	-	-	-	-	-
106P3H1	GCA_002984855.1	-	-	-	-	-
124P14H1	GCA_002984885.1	-	-	-	-	-
124P37H1	GCA_002984905.1	-	-	-	-	-
124P8H1	GCA_002984925.1	-	-	-	-	-
12P37H2	GCA_002984945.1	-	-	-	-	-
128P1H1	GCA_002984955.1	-	-	-	-	-
13P24H2	GCA_002984985.1	-	-	-	-	-
148P4H1	GCA_002985005.1	-	-	-	-	-
18P16H1	GCA_002985025.1	-	-	-	-	-
19P172H1	GCA_002985045.1	-	-	-	-	-
19P81H1	GCA_002985065.1	-	-	-	-	-
1P22H3	GCA_002985085.1	-	-	-	-	-
24P29H	GCA_002985105.1	-	-	-	-	-
24P45H1	GCA_002985125.1	-	-	-	-	-
26P1H	GCA_002985145.1	-	-	-	-	-
29P30H1	GCA_002985165.1	-	-	-	-	-
31P7H7	GCA_002985175.1	-	-	-	-	-
33P110H3	GCA_002985205.1	-	-	-	-	-
27P10H2	GCA_002985225.1	-	-	-	-	-
39P1H1	GCA_002985245.1	-	-	-	-	-
35P8H	GCA_002985265.1	-	-	-	-	-
37P6H2	GCA_002985285.1	-	-	-	-	-
40P44H1	GCA_002985305.1	-	-	-	-	-
3P14H1	GCA_002985315.1	-	-	-	-	-
40P92H1	GCA_002985345.1	-	-	-	-	-
44P197H1	GCA_002985365.1	-	-	-	-	-
49P5H1	GCA_002985375.1	-	-	-	-	-
50P5H1	GCA_002985405.1	-	-	-	-	-
50P6H1	GCA_002985425.1	-	-	-	-	-
48P28H1	GCA_002985445.1	-	-	-	-	-
51P10H1	GCA_002985465.1	-	-	-	-	-
51P4H	GCA_002985485.1	-	-	-	-	-
54P24H7	GCA_002985505.1	-	-	-	-	-
51P1H2	GCA_002985525.1	-	-	-	-	-
51P5H1	GCA_002985545.1	-	-	-	-	-
56P127H1	GCA_002985555.1	-	-	-	-	-
55P3H1	GCA_002985585.1	-	-	-	-	-
56P178H1	GCA_002985605.1	-	-	-	-	-
56P1H1	GCA_002985615.1	-	-	-	-	-
56P34H1	GCA_002985625.1	-	-	-	-	-
56P41H1	GCA_002985665.1	-	-	-	-	-
56P54H1	GCA_002985685.1	-	-	-	-	-
56P68H1	GCA_002985705.1	-	-	-	-	-
56P76H1	GCA_002985725.1	-	-	-	-	-
57P20H1	GCA_002985745.1	-	-	-	-	-
59P3H1	GCA_002985765.1	-	-	-	-	-
59P6H1	GCA_002985785.1	-	-	-	-	-
5P1H1	GCA_002985805.1	-	-	-	-	-
59P7H1	GCA_002985825.1	-	-	-	-	-
5P27H1	GCA_002985845.1	-	-	-	-	-
63P35H1	GCA_002985855.1	-	-	-	-	-
63P90H1	GCA_002985895.1	-	-	-	-	-
66P36H1	GCA_002985925.1	-	-	-	-	-
67P10H4	GCA_002985955.1	-	-	-	-	-
69P7H1	GCA_002986025.1	-	-	-	-	-
67P50H1	GCA_002986055.1	-	-	-	-	-
69P2H1	GCA_002986125.1	-	-	-	-	-
6P22H1	GCA_002986175.1	-	-	-	-	-
6P8H2	GCA_002986235.1	-	-	-	-	-
70P11H1	GCA_002986245.1	-	-	-	-	-
70P13H1	GCA_002986385.1	-	-	-	-	-
72P14H1	GCA_002986425.1	-	-	-	-	-
73P2H1	GCA_002986475.1	-	-	-	-	-
74P16H1	GCA_002986515.1	-	-	-	-	-
73P39H1	GCA_002986555.1	-	-	-	-	-
75P47H1	GCA_002986595.1	-	-	-	-	-
74P1H1	GCA_002986655.1	-	-	-	-	-
79P2H1	GCA_002986665.1	-	-	-	-	-
7P49H2	GCA_002986695.1	-	-	-	-	-
81P25H1	GCA_002986795.1	-	-	-	-	-
84P12H1	GCA_002986965.1	-	-	-	-	-
84P15H4	GCA_002987015.1	-	-	-	-	-
84P13H1	GCA_002987085.1	-	-	-	-	-
84P15H1	GCA_002987175.1	-	-	-	-	-
84P20H1	GCA_002987225.1	type_e	no	yes	yes	yes
84P18H1	GCA_002987275.1	type_e	no	yes	no	no
84P29H1	GCA_002987315.1	-	-	-	-	-
84P23H1	GCA_002987425.1	-	-	-	-	-
84P36H1	GCA_002987435.1	-	-	-	-	-
84P28H1	GCA_002987475.1	-	-	-	-	-
84P37H2	GCA_002987585.1	-	-	-	-	-
84P56H1	GCA_002987645.1	-	-	-	-	-
84P48H1	GCA_002987705.1	-	-	-	-	-
84P8H1	GCA_002987735.1	-	-	-	-	-
87P138H1	GCA_002987795.1	-	-	-	-	-
87P128H2	GCA_002987835.1	-	-	-	-	-
91P109H1	GCA_002987925.1	-	-	-	-	-
91P4H1	GCA_002987945.1	-	-	-	-	-
91P18H1	GCA_002988135.1	-	-	-	-	-
91P86H1	GCA_002988155.1	-	-	-	-	-
93P1H1	GCA_002988175.1	-	-	-	-	-
94P17H1	GCA_002988195.1	-	-	-	-	-
93P28H1	GCA_002988215.1	-	-	-	-	-
93P6H1	GCA_002988225.1	-	-	-	-	-
94P41H1	GCA_002988255.1	-	-	-	-	-
94P20H1	GCA_002988275.1	-	-	-	-	-
96P3H1	GCA_002988295.1	-	-	-	-	-
96P6H3	GCA_002988315.1	-	-	-	-	-
99P1H1	GCA_002988335.1	-	-	-	-	-
99P41H1	GCA_002988355.1	-	-	-	-	-
99P50H1	GCA_002988375.1	-	-	-	-	-
49P21H1	GCA_002988385.1	-	-	-	-	-
54P33H2	GCA_002988415.1	-	-	-	-	-
56P16H1	GCA_002988425.1	-	-	-	-	-
57P13H1	GCA_002988455.1	-	-	-	-	-
55P21H1	GCA_002988465.1	-	-	-	-	-
59P16H1	GCA_002988495.1	-	-	-	-	-
59P1H1	GCA_002988505.1	-	-	-	-	-
63P50H1	GCA_002988525.1	-	-	-	-	-
63P46H1	GCA_002988555.1	-	-	-	-	-
67P10H5	GCA_002988575.1	-	-	-	-	-
67P23H1	GCA_002988595.1	-	-	-	-	-
68P37H1	GCA_002988615.1	-	-	-	-	-
6P5H	GCA_002988635.1	-	-	-	-	-
6P9H1	GCA_002988655.1	-	-	-	-	-
74P15H1	GCA_002988665.1	-	-	-	-	-
72P12H1	GCA_002988695.1	-	-	-	-	-
74P23H1	GCA_002988715.1	-	-	-	-	-
74P49H2	GCA_002988735.1	-	-	-	-	-
84P21H1	GCA_002988755.1	-	-	-	-	-
84P23H6	GCA_002988775.1	-	-	-	-	-
84P5H1	GCA_002988795.1	-	-	-	-	-
84P7H1	GCA_002988815.1	-	-	-	-	-
87P37H1	GCA_002988835.1	-	-	-	-	-
91P114H1	GCA_002988855.1	-	-	-	-	-
91P3H3	GCA_002988875.1	-	-	-	-	-
93P10H1	GCA_002988885.1	-	-	-	-	-
94P5H	GCA_002988915.1	-	-	-	-	-
94P40H1	GCA_002988935.1	-	-	-	-	-
96P29H1	GCA_002988945.1	-	-	-	-	-
96P15H1	GCA_002988975.1	-	-	-	-	-
96P6H1	GCA_002988995.1	-	-	-	-	-
98P5H3	GCA_002989005.1	-	-	-	-	-
99P15H1	GCA_002989035.1	-	-	-	-	-
99P27H1	GCA_002989055.1	-	-	-	-	-
101P19H1	GCA_002989095.1	-	-	-	-	-
101P36H1	GCA_002989105.1	-	-	-	-	-
101P47H1	GCA_002989135.1	-	-	-	-	-
101P53H1	GCA_002989155.1	-	-	-	-	-
103P85H1	GCA_002989175.1	-	-	-	-	-
106P7H1	GCA_002989195.1	-	-	-	-	-
103P89H1	GCA_002989205.1	-	-	-	-	-
10P118H1	GCA_002989235.1	-	-	-	-	-
111P80H1	GCA_002989255.1	-	-	-	-	-
107P75H1	GCA_002989275.1	-	-	-	-	-
111P90H1	GCA_002989295.1	-	-	-	-	-
116P14H1	GCA_002989305.1	-	-	-	-	-
121P25H1	GCA_002989335.1	-	-	-	-	-
121P2H1	GCA_002989355.1	-	-	-	-	-
122P13H1	GCA_002989365.1	-	-	-	-	-
122P4H1	GCA_002989395.1	-	-	-	-	-
124P1H1	GCA_002989415.1	-	-	-	-	-
126P12H2	GCA_002989435.1	-	-	-	-	-
127P6H1	GCA_002989455.1	-	-	-	-	-
124P6H1	GCA_002989465.1	-	-	-	-	-
126P11H1	GCA_002989475.1	type_e	no	yes	yes	yes
135P29H4	GCA_002989515.1	-	-	-	-	-
135P30H1	GCA_002989535.1	-	-	-	-	-
138P2H1	GCA_002989545.1	-	-	-	-	-
13P36H1	GCA_002989575.1	-	-	-	-	-
14P12H1	GCA_002989595.1	-	-	-	-	-
14P23H1	GCA_002989615.1	-	-	-	-	-
14P26H2	GCA_002989635.1	-	-	-	-	-
148P17H1	GCA_002989655.1	-	-	-	-	-
14P35H1	GCA_002989695.1	-	-	-	-	-
14P41H1	GCA_002989715.1	-	-	-	-	-
14P46H1	GCA_002989765.1	-	-	-	-	-
19P115H1	GCA_002989805.1	-	-	-	-	-
19P126H1	GCA_002989845.1	-	-	-	-	-
19P173H1	GCA_002989905.1	-	-	-	-	-
19P49H1	GCA_002989925.1	-	-	-	-	-
19P94H1	GCA_002989965.1	-	-	-	-	-
26P2H	GCA_002990005.1	-	-	-	-	-
27P39H1	GCA_002990065.1	-	-	-	-	-
27P5H2	GCA_002990095.1	-	-	-	-	-
33P125H1	GCA_002990135.1	-	-	-	-	-
33P46H1	GCA_002990165.1	-	-	-	-	-
34P10H2	GCA_002990205.1	-	-	-	-	-
34P4H6	GCA_002990245.1	-	-	-	-	-
39P13H	GCA_002990305.1	-	-	-	-	-
39P18H1	GCA_002990315.1	-	-	-	-	-
39P20H1	GCA_002990375.1	-	-	-	-	-
39P29H1	GCA_002990405.1	-	-	-	-	-
44P204H1	GCA_002990445.1	-	-	-	-	-
45P11H1	GCA_002990495.1	-	-	-	-	-
46P30H6	GCA_002990535.1	-	-	-	-	-
47P12H2	GCA_002990565.1	-	-	-	-	-
47P38H1	GCA_002990605.1	-	-	-	-	-
47P68H1	GCA_002990655.1	-	-	-	-	-
48P160H1	GCA_002990685.1	-	-	-	-	-
102P16H1	GCA_002990745.1	-	-	-	-	-
102P20H1	GCA_002990785.1	-	-	-	-	-
105P26H2	GCA_002990825.1	-	-	-	-	-
105P9H1	GCA_002990865.1	-	-	-	-	-
102P32H1	GCA_002990905.1	-	-	-	-	-
127P5H1	GCA_002990975.1	-	-	-	-	-
118P3H1	GCA_002991005.1	-	-	-	-	-
124P40H1	GCA_002991045.1	-	-	-	-	-
12P56H2	GCA_002991085.1	-	-	-	-	-
149P2H1	GCA_002991135.1	-	-	-	-	-
133P41H1	GCA_002991205.1	-	-	-	-	-
14P6H	GCA_002991225.1	-	-	-	-	-
14P13H9	GCA_002991245.1	-	-	-	-	-
14P33H2	GCA_002991265.1	-	-	-	-	-
14P8H4	GCA_002991285.1	-	-	-	-	-
1P16H5	GCA_002991295.1	type_e	no	yes	yes	no
27P12H6	GCA_002991325.1	-	-	-	-	-
31P14H6	GCA_002991345.1	-	-	-	-	-
39P25H	GCA_002991365.1	-	-	-	-	-
40P41H1	GCA_002991385.1	-	-	-	-	-
84P14H2	GCA_002991405.1	-	-	-	-	-
44P104H1	GCA_002991415.1	-	-	-	-	-
47P36H1	GCA_002991445.1	-	-	-	-	-
48P45H1	GCA_002991465.1	-	-	-	-	-
45P9H2	GCA_002991485.1	-	-	-	-	-
10P129H1	GCA_003184385.1	-	-	-	-	-
84P36H1	GCA_003184405.1	-	-	-	-	-
1	GCA_003203015.1	-	-	-	-	-
6	GCA_003203035.1	-	-	-	-	-
7	GCA_003203055.1	-	-	-	-	-
8	GCA_003203075.1	-	-	-	-	-
11	GCA_003203095.1	-	-	-	-	-
12	GCA_003203115.1	-	-	-	-	-
15	GCA_003203135.1	-	-	-	-	-
16	GCA_003203155.1	-	-	-	-	-
17	GCA_003203175.1	-	-	-	-	-
18	GCA_003203195.1	-	-	-	-	-
19	GCA_003203215.1	-	-	-	-	-
20	GCA_003203235.1	-	-	-	-	-
21	GCA_003203255.1	-	-	-	-	-
24	GCA_003203275.1	-	-	-	-	-
M21384	GCA_003351425.1	type_a	no	yes	no	no
M21460	GCA_003351445.1	-	-	-	-	-
M17648	GCA_003351465.1	type_c	no	yes	no	no
M14951	GCA_003351505.1	-	-	-	-	-
M25588	GCA_003351585.1	type_a	no	yes	no	no
M12125	GCA_003351605.1	type_c	no	yes	no	no
M25267	GCA_003352345.1	type_e	no	yes	no	no
M13034	GCA_003352365.1	type_e	no	yes	no	no
M15895	GCA_003352405.1	type_e	no	yes	no	no
Hi609	GCA_003363335.1	type_a	no	yes	no	no
Hi642	GCA_003363355.1	type_a	no	yes	no	no
P646-8484	GCA_003414105.1	-	-	-	-	-
P670-7113	GCA_003414115.1	-	-	-	-	-
P668-6062	GCA_003414125.1	-	-	-	-	-
P639-3649	GCA_003414165.1	-	-	-	-	-
P644-8083	GCA_003414175.1	-	-	-	-	-
P633-8486	GCA_003414205.1	-	-	-	-	-
P661-4460	GCA_003414215.1	-	-	-	-	-
P645-8193	GCA_003414225.1	-	-	-	-	-
P674-1509	GCA_003414235.1	-	-	-	-	-
P671-7552	GCA_003414285.1	-	-	-	-	-
P853-2792	GCA_003414305.1	-	-	-	-	-
P673-8639	GCA_003414325.1	-	-	-	-	-
P593-7974	GCA_003414335.1	-	-	-	-	-
P611-7680	GCA_003414365.1	-	-	-	-	-
P609-9724	GCA_003414385.1	-	-	-	-	-
P635-7537	GCA_003414395.1	-	-	-	-	-
P619-9590	GCA_003414415.1	-	-	-	-	-
P678-2720	GCA_003414445.1	-	-	-	-	-
P677-2580	GCA_003414465.1	-	-	-	-	-
P666-8053	GCA_003414475.1	-	-	-	-	-
P851-2713	GCA_003414505.1	-	-	-	-	-
P675-1755	GCA_003414515.1	-	-	-	-	-
P663-7216	GCA_003414545.1	-	-	-	-	-
P664-7614	GCA_003414555.1	-	-	-	-	-
P599-8624	GCA_003414565.1	-	-	-	-	-
P658-8889	GCA_003414605.1	-	-	-	-	-
P653-8956	GCA_003414625.1	-	-	-	-	-
P643-7915	GCA_003414635.1	-	-	-	-	-
P634-7311	GCA_003414645.1	-	-	-	-	-
P667-4462	GCA_003414655.1	-	-	-	-	-
P620-6998	GCA_003414705.1	-	-	-	-	-
P638-3144	GCA_003414715.1	-	-	-	-	-
P660-9367	GCA_003414725.1	-	-	-	-	-
P656-8020	GCA_003414745.1	-	-	-	-	-
P623-7854	GCA_003414785.1	-	-	-	-	-
P654-8983	GCA_003414795.1	-	-	-	-	-
P649-8561	GCA_003414805.1	-	-	-	-	-
P622-7806	GCA_003414815.1	-	-	-	-	-
P651-8849	GCA_003414865.1	-	-	-	-	-
P618-9380	GCA_003414885.1	-	-	-	-	-
P624-7870	GCA_003414905.1	-	-	-	-	-
P637-8346	GCA_003414925.1	-	-	-	-	-
P648-8526	GCA_003414945.1	-	-	-	-	-
P647-8506	GCA_003414955.1	-	-	-	-	-
P640-3960	GCA_003414965.1	-	-	-	-	-
P628-3847	GCA_003414995.1	-	-	-	-	-
P629-7106	GCA_003415025.1	-	-	-	-	-
P630-7232	GCA_003415035.1	-	-	-	-	-
P631-8237	GCA_003415065.1	-	-	-	-	-
P632-8384	GCA_003415085.1	-	-	-	-	-
P600-8643	GCA_003415095.1	-	-	-	-	-
P627-3766	GCA_003415105.1	-	-	-	-	-
P626-9221	GCA_003415115.1	-	-	-	-	-
P610-7579	GCA_003415165.1	-	-	-	-	-
P616-8647	GCA_003415175.1	-	-	-	-	-
P625-8065	GCA_003415195.1	-	-	-	-	-
P613-8456	GCA_003415205.1	-	-	-	-	-
P614-8522	GCA_003415215.1	-	-	-	-	-
P612-8066	GCA_003415255.1	-	-	-	-	-
P597-8879	GCA_003415275.1	-	-	-	-	-
P598-8560	GCA_003415285.1	-	-	-	-	-
P608-8895	GCA_003415305.1	-	-	-	-	-
P607-8844	GCA_003415345.1	-	-	-	-	-
P603-4482	GCA_003415355.1	-	-	-	-	-
P606-8650	GCA_003415385.1	-	-	-	-	-
P604-7629	GCA_003415395.1	-	-	-	-	-
P605-7719	GCA_003415415.1	-	-	-	-	-
P601-8794	GCA_003415425.1	-	-	-	-	-
P591-8654	GCA_003415435.1	-	-	-	-	-
P589-8275	GCA_003415475.1	type_e	no	yes	no	no
P588-8079	GCA_003415495.1	-	-	-	-	-
P592-9166	GCA_003415505.1	-	-	-	-	-
P596-8591	GCA_003415525.1	-	-	-	-	-
P594-8239	GCA_003415565.1	-	-	-	-	-
P590-8360	GCA_003415585.1	-	-	-	-	-
P621-7028	GCA_003425445.1	-	-	-	-	-
P650-8603	GCA_003425465.1	-	-	-	-	-
P652-8881	GCA_003425485.1	-	-	-	-	-
P669-6977	GCA_003425505.1	-	-	-	-	-
P642-4396	GCA_003425525.1	-	-	-	-	-
P679-2791	GCA_003425565.1	-	-	-	-	-
P636-8296	GCA_003425585.1	-	-	-	-	-
P676-2514	GCA_003425605.1	-	-	-	-	-
P672-7661	GCA_003425625.1	-	-	-	-	-
P665-7858	GCA_003425645.1	-	-	-	-	-
P617-9224	GCA_003425715.1	-	-	-	-	-
P595-8370	GCA_003425765.1	-	-	-	-	-
P615-8618	GCA_003425815.1	-	-	-	-	-
P641-4342	GCA_003425935.1	-	-	-	-	-
P662-7189	GCA_003425955.1	-	-	-	-	-
M07659	GCA_003458065.1	-	-	-	-	-
M10768	GCA_003490185.1	-	-	-	-	-
M18770	GCA_003490225.1	-	-	-	-	-
M09208	GCA_003490275.1	-	-	-	-	-
M09673	GCA_003490425.1	-	-	-	-	-
M21289	GCA_003490445.1	-	-	-	-	-
M29665	GCA_003490605.1	type_b	no	yes	no	yes
M06436	GCA_003490645.1	type_b	yes	yes	yes	no
M29695	GCA_003490705.1	-	-	-	-	-
M28025	GCA_003490755.1	type_b	yes	yes	yes	no
M07067	GCA_003490785.1	-	-	-	-	-
M22154	GCA_003490865.1	type_b	no	yes	no	yes
M10766	GCA_003490875.1	-	-	-	-	-
M11638	GCA_003490905.1	-	-	-	-	-
M16180	GCA_003490975.1	-	-	-	-	-
M03842	GCA_003491005.1	-	-	-	-	-
M26329	GCA_003492045.1	type_b	yes	yes	yes	yes
M07561	GCA_003492685.1	-	-	-	-	-
M14791	GCA_003493075.1	-	-	-	-	-
M12178	GCA_003493105.1	-	-	-	-	-
M09965	GCA_003493205.1	-	-	-	-	-
M25896	GCA_003493265.1	-	-	-	-	-
M09190	GCA_003493275.1	-	-	-	-	-
M11955	GCA_003493305.1	-	-	-	-	-
M04780	GCA_003493335.1	-	-	-	-	-
M21366	GCA_003493375.1	-	-	-	-	-
M08964	GCA_003493385.1	-	-	-	-	-
M17527	GCA_003493435.1	type_b	no	yes	no	yes
M23174	GCA_003493485.1	-	-	-	-	-
M24280	GCA_003493525.1	-	-	-	-	-
M24593	GCA_003493625.1	-	-	-	-	-
M09121	GCA_003493645.1	-	-	-	-	-
M28766	GCA_003493725.1	type_b	no	yes	no	yes
M15927	GCA_003493745.1	-	-	-	-	-
M11840	GCA_003493785.1	-	-	-	-	-
M10469	GCA_003493835.1	-	-	-	-	-
M06151	GCA_003493895.1	-	-	-	-	-
M23254	GCA_003493945.1	-	-	-	-	-
M12871	GCA_003494005.1	type_b	yes	yes	yes	no
M17128	GCA_003494135.1	-	-	-	-	-
M15937	GCA_003494225.1	-	-	-	-	-
M09394	GCA_003494245.1	type_c	no	yes	no	no
M10315	GCA_003494295.1	-	-	-	-	-
M10489	GCA_003494325.1	-	-	-	-	-
M12252	GCA_003494345.1	-	-	-	-	-
M14705	GCA_003494415.1	-	-	-	-	-
M08392	GCA_003494495.1	type_b	no	yes	no	yes
M05825	GCA_003494585.1	-	-	-	-	-
M13109	GCA_003494595.1	-	-	-	-	-
M14666	GCA_003494725.1	-	-	-	-	-
M11578	GCA_003494745.1	type_c	no	yes	no	no
M13119	GCA_003494765.1	-	-	-	-	-
M29658	GCA_003494785.1	-	-	-	-	-
M14647	GCA_003494815.1	-	-	-	-	-
M39022	GCA_003495765.1	-	-	-	-	-
M07052	GCA_003496545.1	-	-	-	-	-
M38052	GCA_003496775.1	-	-	-	-	-
M10910	GCA_003496805.1	type_e	no	yes	no	no
M3835	GCA_003496895.1	-	-	-	-	-
M25147	GCA_003496925.1	-	-	-	-	-
M24275	GCA_003496945.1	type_e	no	yes	no	no
M24156	GCA_003496965.1	type_f	no	yes	no	no
M22533	GCA_003496985.1	type_b	no	yes	no	yes
M21328	GCA_003497005.1	type_b	no	yes	yes	yes
M14079	GCA_003497025.1	-	-	-	-	-
M08351	GCA_003497045.1	-	-	-	-	-
M12066	GCA_003497065.1	-	-	-	-	-
2842STDY5882078	GCA_900017145.1	-	-	-	-	-
2842STDY5882087	GCA_900017155.1	-	-	-	-	-
2842STDY5882032	GCA_900020195.1	type_b	no	yes	no	no
2842STDY5882021	GCA_900022475.1	-	-	-	-	-
2842STDY5882040	GCA_900022485.1	type_e	no	yes	no	no
2842STDY5882085	GCA_900022495.1	type_b	no	yes	no	no
2842STDY5882019	GCA_900022505.1	type_e	no	yes	no	no
2842STDY5882056	GCA_900022515.1	type_b	no	yes	no	yes
2842STDY5882058	GCA_900022525.1	type_b	no	yes	no	no
2842STDY5882036	GCA_900026975.1	-	-	-	-	-
2842STDY5882049	GCA_900026985.1	type_b	no	yes	no	no
2842STDY5882055	GCA_900026995.1	type_b	no	yes	no	no
2842STDY5882046	GCA_900027005.1	-	-	-	-	-
2842STDY5882079	GCA_900027015.1	-	-	-	-	-
2842STDY5882034	GCA_900029195.1	-	-	-	-	-
2842STDY5882088	GCA_900029205.1	-	-	-	-	-
2842STDY5882080	GCA_900029335.1	-	-	-	-	-
2842STDY5882050	GCA_900029875.1	type_b	no	yes	no	no
2842STDY5882035	GCA_900031505.1	-	-	-	-	-
2842STDY5882037	GCA_900032115.1	-	-	-	-	-
2842STDY5882018	GCA_900034905.1	type_e	no	yes	no	no
2842STDY5882045	GCA_900034915.1	-	-	-	-	-
2842STDY5882051	GCA_900034925.1	-	-	-	-	-
2842STDY5882060	GCA_900034935.1	-	-	-	-	-
2842STDY5882086	GCA_900034945.1	type_b	no	yes	no	no
2842STDY5882041	GCA_900035255.1	type_e	no	yes	no	no
2842STDY5882048	GCA_900035265.1	type_b	no	yes	no	no
2842STDY5882052	GCA_900035275.1	-	-	-	-	-
2842STDY5882062	GCA_900035285.1	-	-	-	-	-
2842STDY5882081	GCA_900035295.1	-	-	-	-	-
2842STDY5882059	GCA_900035525.1	-	-	-	-	-
2842STDY5882076	GCA_900035535.1	type_f	no	yes	no	no
2842STDY5882057	GCA_900036645.1	type_b	no	yes	no	no
2842STDY5882065	GCA_900037345.1	-	-	-	-	-
2842STDY5882061	GCA_900038065.1	-	-	-	-	-
2842STDY5882064	GCA_900039575.1	-	-	-	-	-
2842STDY5882047	GCA_900041425.1	type_b	no	yes	no	no
2842STDY5882075	GCA_900044685.1	type_f	no	yes	no	no
2842STDY5882033	GCA_900044695.1	type_b	no	yes	no	no
2842STDY5882022	GCA_900044735.1	-	-	-	-	-
PTHi-11170	GCA_900407345.1	-	-	-	-	-
PTHi-11310	GCA_900407355.1	type_b	no	yes	no	yes
PTHi-10167	GCA_900407365.1	-	-	-	-	-
PTHi-10999	GCA_900407375.1	-	-	-	-	-
PTHi-10983	GCA_900407385.1	type_d	no	yes	no	no
PTHi-10490	GCA_900407395.1	-	-	-	-	-
PTHi-11149	GCA_900407405.1	-	-	-	-	-
PTHi-12000	GCA_900407415.1	-	-	-	-	-
PTHi-11607	GCA_900407425.1	-	-	-	-	-
PTHi-12063	GCA_900407435.1	-	-	-	-	-
PTHi-12277	GCA_900407445.1	type_a	no	yes	no	no
PTHi-12251	GCA_900407455.1	type_b	no	yes	no	yes
PTHi-11874	GCA_900407465.1	-	-	-	-	-
PTHi-11358	GCA_900407475.1	-	-	-	-	-
PTHi-12368	GCA_900407485.1	-	-	-	-	-
PTHi-12301	GCA_900407495.1	-	-	-	-	-
PTHi-12278	GCA_900407505.1	-	-	-	-	-
PTHi-12294	GCA_900407515.1	-	-	-	-	-
PTHi-12411	GCA_900407525.1	type_b	no	yes	no	yes
PTHi-12367	GCA_900407535.1	-	-	-	-	-
PTHi-12318	GCA_900407545.1	-	-	-	-	-
PTHi-12578	GCA_900407555.1	-	-	-	-	-
PTHi-12613	GCA_900407565.1	type_e	no	yes	no	no
PTHi-12853	GCA_900407575.1	-	-	-	-	-
PTHi-12591	GCA_900407585.1	type_b	no	yes	no	yes
PTHi-12424	GCA_900407595.1	-	-	-	-	-
PTHi-12851	GCA_900407605.1	type_a	no	yes	no	no
PTHi-12485	GCA_900407615.1	-	-	-	-	-
PTHi-13064	GCA_900407625.1	type_b	no	yes	yes	yes
PTHi-13033	GCA_900407635.1	-	-	-	-	-
PTHi-13034	GCA_900407645.1	type_f	no	yes	yes	yes
PTHi-13070	GCA_900407655.1	-	-	-	-	-
PTHi-13010	GCA_900407665.1	-	-	-	-	-
PTHi-13142	GCA_900407675.1	-	-	-	-	-
PTHi-13074	GCA_900407685.1	-	-	-	-	-
PTHi-13476	GCA_900407695.1	type_b	no	yes	yes	yes
PTHi-13369	GCA_900407705.1	-	-	-	-	-
PTHi-13351	GCA_900407715.1	-	-	-	-	-
PTHi-13399	GCA_900407725.1	type_b	no	yes	no	yes
PTHi-13191	GCA_900407735.1	-	-	-	-	-
PTHi-13278	GCA_900407745.1	-	-	-	-	-
PTHi-13280	GCA_900407755.1	-	-	-	-	-
PTHi-13485	GCA_900407765.1	-	-	-	-	-
PTHi-13484	GCA_900407775.1	-	-	-	-	-
PTHi-13477	GCA_900407785.1	-	-	-	-	-
PTHi-13480	GCA_900407795.1	-	-	-	-	-
PTHi-1402	GCA_900407805.1	-	-	-	-	-
PTHi-1443	GCA_900407815.1	type_b	no	yes	yes	yes
PTHi-13481	GCA_900407825.1	-	-	-	-	-
PTHi-1472	GCA_900407835.1	type_b	no	yes	yes	yes
PTHi-2048	GCA_900407845.1	type_b	yes	yes	yes	no
PTHi-1449	GCA_900407855.1	-	-	-	-	-
PTHi-1539	GCA_900407865.1	type_b	yes	yes	yes	yes
PTHi-1909	GCA_900407875.1	type_b	no	yes	no	no
PTHi-1905	GCA_900407885.1	type_b	no	yes	no	yes
PTHi-1751	GCA_900407895.1	type_b	no	yes	no	yes
PTHi-2060	GCA_900407905.1	-	-	-	-	-
PTHi-3410	GCA_900407915.1	-	-	-	-	-
PTHi-3421	GCA_900407925.1	-	-	-	-	-
PTHi-3330	GCA_900407935.1	-	-	-	-	-
PTHi-2056	GCA_900407945.1	-	-	-	-	-
PTHi-3306	GCA_900407955.1	-	-	-	-	-
PTHi-2974	GCA_900407965.1	type_b	yes	yes	yes	no
PTHi-4104	GCA_900407975.1	-	-	-	-	-
PTHi-3449	GCA_900407985.1	type_b	yes	yes	yes	no
PTHi-3448	GCA_900407995.1	type_b	no	yes	no	yes
PTHi-4111	GCA_900408005.1	type_b	yes	yes	yes	no
PTHi-3511	GCA_900408015.1	type_b	yes	yes	yes	yes
PTHi-3533	GCA_900408025.1	-	-	-	-	-
PTHi-3514	GCA_900408035.1	type_b	no	yes	no	no
PTHi-4816	GCA_900408045.1	type_b	yes	yes	yes	no
PTHi-4419	GCA_900408055.1	type_b	yes	yes	yes	yes
PTHi-4896	GCA_900408065.1	type_b	no	yes	yes	yes
PTHi-4866	GCA_900408075.1	-	-	-	-	-
PTHi-5745	GCA_900408085.1	-	-	-	-	-
PTHi-5709	GCA_900408095.1	-	-	-	-	-
PTHi-5308	GCA_900408105.1	-	-	-	-	-
PTHi-7217	GCA_900408115.1	type_b	no	yes	no	yes
PTHi-7714	GCA_900408125.1	type_b	no	yes	no	yes
PTHi-6745	GCA_900408135.1	-	-	-	-	-
PTHi-6916	GCA_900408145.1	-	-	-	-	-
PTHi-6278	GCA_900408155.1	-	-	-	-	-
PTHi-8273	GCA_900408165.1	-	-	-	-	-
PTHi-5962	GCA_900408175.1	-	-	-	-	-
PTHi-9817	GCA_900408185.1	type_b	yes	yes	yes	yes
PTHi-9001	GCA_900408195.1	-	-	-	-	-
PTHi-8814	GCA_900408205.1	-	-	-	-	-
PTHi-9437	GCA_900408215.1	-	-	-	-	-
NCTC 11872	GCA_900450775.1	-	-	-	-	-
NCTC 11931	GCA_900475535.1	-	-	-	-	-
NCTC 11426	GCA_900475755.1	type_f	no	yes	no	no
NCTC 12975	GCA_900475995.1	-	-	-	-	-
NCTC 13377	GCA_900478275.1	type_b	no	yes	yes	no
NCTC 12194	GCA_900478325.1	-	-	-	-	-
NCTC 8455	GCA_900478735.1	type_e	no	yes	yes	no

### Sheet: genomes_excluded
strain_name	genbank_accession
HK1212	GCA_000171475.1
156_HINF	GCA_001054455.1
159_HINF	GCA_001055565.1
841_HINF	GCA_001058575.1
781_HINF	GCA_001059125.1
839_HINF	GCA_001059185.1
167_HINF	GCA_001071575.1
